# Nutrient-dependent mTORC1 signaling in coral-algal symbiosis

**DOI:** 10.1101/723312

**Authors:** Philipp A. Voss, Sebastian G. Gornik, Marie R. Jacobovitz, Sebastian Rupp, Melanie S. Dörr, Ira Maegele, Annika Guse

## Abstract

To coordinate development and growth with nutrient availability, animals must sense nutrients and acquire food from the environment once energy is depleted. A notable exception are reef-building corals that form a stable symbiosis with intracellular photosynthetic dinoflagellates (family *Symbiodiniaceae* (LaJeunesse et al., 2018)). Symbionts reside in ‘symbiosomes’ and transfer key nutrients to support nutrition and growth of their coral host in nutrient-poor environments (Muscatine, 1990; Yellowlees et al., 2008). To date, it is unclear how symbiont-provided nutrients are sensed to adapt host physiology to this endosymbiotic life-style. Here we use the symbiosis model *Exaiptasia pallida* (hereafter *Aiptasia*) to address this. *Aiptasia* larvae, similar to their coral relatives, are naturally non-symbiotic and phagocytose symbionts anew each generation into their endodermal cells (Bucher et al., 2016; Grawunder et al., 2015; Hambleton et al., 2014). Using cell-specific transcriptomics, we find that symbiosis establishment results in downregulation of various catabolic pathways, including autophagy in host cells. This metabolic switch is likely triggered by the highly-conserved mTORC1 (mechanistic target of rapamycin complex 1) signaling cascade, shown to integrate lysosomal nutrient abundance with animal development (Perera and Zoncu, 2016). Specifically, symbiosomes are LAMP1-positive and recruit mTORC1 kinase. In symbiotic anemones, mTORC1 signaling is elevated when compared to non-symbiotic animals, resembling a feeding response. Moreover, symbiosis establishment enhances lipid content and cell proliferation in *Aiptasia* larvae. Challenging the prevailing belief that symbiosomes are early arrested phagosomes (Mohamed et al., 2016), we propose a model in which symbiosomes functionally resemble lysosomes as core nutrient sensing and signaling hubs that have co-opted the evolutionary ancient mTORC1 pathway to promote growth in endosymbiotic cnidarians.
