## Supplementary material for "Nutrient-dependent mTORC1 signaling in coral-algal symbiosis": Table S2

### Sheet: Enriched KEGG pathways
KEGG pathway	ncbi Gene ID	KO term	Protein name
Metabolism
Synthesis and degradation of ketone bodies [PATH:ko00072]
	XM_021040651.1	K01641	hydroxymethylglutaryl-CoA synthase [EC:2.3.3.10]
	XM_021053238.1	K01640	hydroxymethylglutaryl-CoA lyase [EC:4.1.3.4]
	XM_021052263.1	K00626	acetyl-CoA C-acetyltransferase [EC:2.3.1.9]
	XM_021046049.1	K00019	3-hydroxybutyrate dehydrogenase [EC:1.1.1.30]
Terpenoid backbone biosynthesis [PATH:ko00900]
	XM_021052263.1	K00626	acetyl-CoA C-acetyltransferase [EC:2.3.1.9]
	XM_021040651.1	K01641	hydroxymethylglutaryl-CoA synthase [EC:2.3.3.10]
	XM_021049239.1	K00021	hydroxymethylglutaryl-CoA reductase (NADPH) [EC:1.1.1.34]
	XM_021037991.1	K01823	isopentenyl-diphosphate Delta-isomerase [EC:5.3.3.2]
	XM_021055678.1	K12504	decaprenyl-diphosphate synthase subunit 1 [EC:2.5.1.91]
	XM_021041417.1	K12505	decaprenyl-diphosphate synthase subunit 2 [EC:2.5.1.91]
	XM_021049780.1	K05954	protein farnesyltransferase subunit beta [EC:2.5.1.58]
	XM_021056616.1	K06013	STE24 endopeptidase [EC:3.4.24.84]
Arginine biosynthesis [PATH:ko00220]
	XM_021041050.1	K00611	ornithine carbamoyltransferase [EC:2.1.3.3]
	XM_021046184.1	K01476	arginase [EC:3.5.3.1]
	XM_021044215.1	K14454	aspartate aminotransferase, cytoplasmic [EC:2.6.1.1]
	XM_021045919.1	K00814	alanine transaminase [EC:2.6.1.2]
	XM_021052974.1	K11067	N-acetylglutamate synthase [EC:2.3.1.1]
Starch and sucrose metabolism [PATH:ko00500]
	XM_021059574.1	K00963	UTP--glucose-1-phosphate uridylyltransferase [EC:2.7.7.9]
	XM_021037802.1	K01513	ectonucleotide pyrophosphatase/phosphodiesterase family member 1/3 [EC:3.1.4.1 3.6.1.9]
	XM_021046954.1	K00750	glycogenin [EC:2.4.1.186]
	XM_021040235.1	K01176	alpha-amylase [EC:3.2.1.1]
	XM_021039261.1	K01194	alpha,alpha-trehalase [EC:3.2.1.28]
	XM_021042930.1	K01835	phosphoglucomutase [EC:5.4.2.2]
	XM_021044252.1	K00844	hexokinase [EC:2.7.1.1]
	XM_021054376.1	K01810	glucose-6-phosphate isomerase [EC:5.3.1.9]
Galactose metabolism [PATH:ko00052]
	XM_021053696.1	K01785	aldose 1-epimerase [EC:5.1.3.3]
	XM_021045397.1	K01784	UDP-glucose 4-epimerase [EC:5.1.3.2]
	XM_021059574.1	K00963	UTP--glucose-1-phosphate uridylyltransferase [EC:2.7.7.9]
	XM_021042930.1	K01835	phosphoglucomutase [EC:5.4.2.2]
	XM_021044252.1	K00844	hexokinase [EC:2.7.1.1]
	XM_021049675.1	K12309	beta-galactosidase [EC:3.2.1.23]
	XM_021039712.1	K00850	6-phosphofructokinase 1 [EC:2.7.1.11]
N-Glycan biosynthesis [PATH:ko00510]
	XM_021048963.1	K00902	dolichol kinase [EC:2.7.1.108]
	XM_021037418.1	K01001	UDP-N-acetylglucosamine--dolichyl-phosphate N-acetylglucosaminephosphotransferase [EC:2.7.8.15]
	XM_021046346.1	K00729	dolichyl-phosphate beta-glucosyltransferase [EC:2.4.1.117]
	XM_021051270.1	K07441	beta-1,4-N-acetylglucosaminyltransferase [EC:2.4.1.141]
	XM_021037022.1	K09658	dolichyl-phosphate mannosyltransferase polypeptide 2, regulatory subunit
	XM_021046029.1	K09659	dolichyl-phosphate mannosyltransferase polypeptide 3
	XM_021058180.1	K03845	alpha-1,3-mannosyltransferase [EC:2.4.1.258]
	XM_021049276.1	K03846	alpha-1,2-mannosyltransferase [EC:2.4.1.259 2.4.1.261]
	XM_021056066.1	K03849	alpha-1,3-glucosyltransferase [EC:2.4.1.265]
	XM_021049394.1	K03850	alpha-1,2-glucosyltransferase [EC:2.4.1.256]
	XM_021042384.1	K12669	oligosaccharyltransferase complex subunit gamma
	XM_021057024.1	K01228	mannosyl-oligosaccharide glucosidase [EC:3.2.1.106]
	XM_021059215.1	K00726	alpha-1,3-mannosyl-glycoprotein beta-1,2-N-acetylglucosaminyltransferase [EC:2.4.1.101]
	XM_021037490.1	K00726	alpha-1,3-mannosyl-glycoprotein beta-1,2-N-acetylglucosaminyltransferase [EC:2.4.1.101]
	XM_021043628.1	K00736	alpha-1,6-mannosyl-glycoprotein beta-1,2-N-acetylglucosaminyltransferase [EC:2.4.1.143]
	XM_021036692.1	K00736	alpha-1,6-mannosyl-glycoprotein beta-1,2-N-acetylglucosaminyltransferase [EC:2.4.1.143]
	XM_021046998.1	K00717	glycoprotein 6-alpha-L-fucosyltransferase [EC:2.4.1.68]
	XM_021048858.1	K00737	beta-1,4-mannosyl-glycoprotein beta-1,4-N-acetylglucosaminyltransferase [EC:2.4.1.144]
	XM_021047255.1	K00744	alpha-1,3(6)-mannosylglycoprotein beta-1,6-N-acetyl-glucosaminyltransferase [EC:2.4.1.155]
Fructose and mannose metabolism [PATH:ko00051]
	XM_021039419.1	K00966	mannose-1-phosphate guanylyltransferase [EC:2.7.7.13]
	XM_021038303.1	K02377	GDP-L-fucose synthase [EC:1.1.1.271]
	XM_021038717.1	K05305	fucokinase [EC:2.7.1.52]
	XM_021044252.1	K00844	hexokinase [EC:2.7.1.1]
	XM_021039712.1	K00850	6-phosphofructokinase 1 [EC:2.7.1.11]
	XM_021041758.1	K03841	fructose-1,6-bisphosphatase I [EC:3.1.3.11]
	XM_021048589.1	K01103	6-phosphofructo-2-kinase / fructose-2,6-biphosphatase 3 [EC:2.7.1.105 3.1.3.46]
	XM_021039957.1	K00008	L-iditol 2-dehydrogenase [EC:1.1.1.14]
	XM_021060200.1	K01805	xylose isomerase [EC:5.3.1.5]
Pyrimidine metabolism [PATH:ko00240]
	XM_021039912.1	K13421	uridine monophosphate synthetase [EC:2.4.2.10 4.1.1.23]
	XM_021043788.1	K12304	soluble calcium-activated nucleotidase 1 [EC:3.6.1.6]
	XM_021037711.1	K12305	ectonucleoside triphosphate diphosphohydrolase 4 [EC:3.6.1.6]
	XM_021036547.1	K01511	ectonucleoside triphosphate diphosphohydrolase 5/6 [EC:3.6.1.6]
	XM_021040025.1	K01937	CTP synthase [EC:6.3.4.2]
	XM_021040249.1	K02999	DNA-directed RNA polymerase I subunit RPA1 [EC:2.7.7.6]
	XM_021047285.1	K03004	DNA-directed RNA polymerase I subunit RPA43
	XM_021046472.1	K03010	DNA-directed RNA polymerase II subunit RPB2 [EC:2.7.7.6]
	XM_021059959.1	K03011	DNA-directed RNA polymerase II subunit RPB3
	XM_021058889.1	K03012	DNA-directed RNA polymerase II subunit RPB4
	XM_021040632.1	K03014	DNA-directed RNA polymerases I, II, and III subunit RPABC2
	XM_021060491.1	K03008	DNA-directed RNA polymerase II subunit RPB11
	XM_021040927.1	K03018	DNA-directed RNA polymerase III subunit RPC1 [EC:2.7.7.6]
	XM_021038789.1	K03021	DNA-directed RNA polymerase III subunit RPC2 [EC:2.7.7.6]
	XM_021046655.1	K03026	DNA-directed RNA polymerase III subunit RPC4
	XM_021044542.1	K03027	DNA-directed RNA polymerases I and III subunit RPAC1
	XM_021045142.1	K03022	DNA-directed RNA polymerase III subunit RPC8
	XM_021051956.1	K03024	DNA-directed RNA polymerase III subunit RPC7
	XM_021052429.1	K02320	DNA polymerase alpha subunit A [EC:2.7.7.7]
	XM_021046775.1	K02684	DNA primase small subunit [EC:2.7.7.-]
	XM_021043931.1	K02327	DNA polymerase delta subunit 1 [EC:2.7.7.7]
	XM_021046826.1	K03504	DNA polymerase delta subunit 3
	XM_021059095.1	K00876	uridine kinase [EC:2.7.1.48]
	XM_021050988.1	K00876	uridine kinase [EC:2.7.1.48]
	XM_021057968.1	K01081	5'-nucleotidase [EC:3.1.3.5]
	XM_021054790.1	K01081	5'-nucleotidase [EC:3.1.3.5]
	XM_021048391.1	K19970	5'-nucleotidase [EC:3.1.3.5]
	XM_021045137.1	K00761	uracil phosphoribosyltransferase [EC:2.4.2.9]
	XM_021052508.1	K01464	dihydropyrimidinase [EC:3.5.2.2]
	XM_021059090.1	K01431	beta-ureidopropionase [EC:3.5.1.6]
	XM_021037802.1	K01513	ectonucleotide pyrophosphatase/phosphodiesterase family member 1/3 [EC:3.1.4.1 3.6.1.9]
	XM_021037645.1	K10807	ribonucleoside-diphosphate reductase subunit M1 [EC:1.17.4.1]
	XM_021044901.1	K01520	dUTP pyrophosphatase [EC:3.6.1.23]
	XM_021050826.1	K00857	thymidine kinase [EC:2.7.1.21]
	XM_021050812.1	K00857	thymidine kinase [EC:2.7.1.21]
	XM_021049145.1	K01518	bis(5'-nucleosidyl)-tetraphosphatase [EC:3.6.1.17]
Glycosylphosphatidylinositol (GPI)-anchor biosynthesis [PATH:ko00563]
	XM_021037454.1	K03858	phosphatidylinositol glycan, class H
	XM_021051050.1	K03859	phosphatidylinositol glycan, class C
	XM_021060160.1	K03860	phosphatidylinositol glycan, class Q
	XM_021042803.1	K03861	phosphatidylinositol glycan, class P
	XM_021037022.1	K09658	dolichyl-phosphate mannosyltransferase polypeptide 2, regulatory subunit
	XM_021061048.1	K03434	N-acetylglucosaminylphosphatidylinositol deacetylase [EC:3.5.1.89]
	XM_021047882.1	K01127	glycosylphosphatidylinositol phospholipase D [EC:3.1.4.50]
	XM_021041002.1	K05284	phosphatidylinositol glycan, class M [EC:2.4.1.-]
	XM_021053717.1	K05287	phosphatidylinositol glycan, class F [EC:2.7.-.-]
	XM_021059320.1	K05290	phosphatidylinositol glycan, class K [EC:2.6.-.-]
	XM_021057329.1	K05290	phosphatidylinositol glycan, class K [EC:2.6.-.-]
	XM_021037671.1	K05293	phosphatidylinositol glycan, class U
Cellular Processes
Autophagy - yeast [PATH:ko04138]
	XM_021042965.1	K07827	GTPase KRas
	XM_021056420.1	K08331	autophagy-related protein 13
	XM_021061702.1	K17907	autophagy-related protein 9
	XM_021053643.1	K17906	autophagy-related protein 2
	XM_021044763.1	K17908	autophagy-related protein 18
	XM_021040120.1	K00654	serine palmitoyltransferase [EC:2.3.1.50]
	XM_021054965.1	K17607	type 2A phosphatase activator TIP41
	XM_021058826.1	K00914	phosphatidylinositol 3-kinase [EC:2.7.1.137]
	XM_021037810.1	K17888	ubiquitin-like-conjugating enzyme ATG10
	XM_021042923.1	K08342	cysteine protease ATG4 [EC:3.4.22.-]
	XM_021040813.1	K08342	cysteine protease ATG4 [EC:3.4.22.-]
	XM_021044512.1	K08493	vesicle transport through interaction with t-SNAREs 1
	XM_021057624.1	K08516	synaptobrevin homolog YKT6
	XM_021045191.1	K06027	vesicle-fusing ATPase [EC:3.6.4.6]
	XM_021040282.1	K20195	vacuolar fusion protein MON1
	XM_021036174.1	K20195	vacuolar fusion protein MON1
	XM_021054988.1	K20181	vacuolar protein sorting-associated protein 18
	XM_021045015.1	K20183	Vam6/Vps39-like protein vacuolar protein sorting-associated protein 39
	XM_021049686.1	K20184	vacuolar protein sorting-associated protein 41
	XM_021058654.1	K12479	vacuolar protein sorting-associated protein 45
	XM_021049881.1	K14209	solute carrier family 36 (proton-coupled amino acid transporter)
	XM_021059368.1	K14209	solute carrier family 36 (proton-coupled amino acid transporter)
Peroxisome [PATH:ko04146]
	XM_021043885.1	K13336	peroxin-3
	XM_021062220.1	K05677	ATP-binding cassette, subfamily D (ALD), member 3
	XM_021037669.1	K13340	peroxin-26
	XM_021040021.1	K13341	peroxin-7
	XM_021061652.1	K13345	peroxin-12
	XM_021060926.1	K13346	peroxin-10
	XM_021045279.1	K06664	peroxin-2
	XM_021039017.1	K13347	peroxisomal membrane protein 2
	XM_021051933.1	K13352	peroxin-11B
	XM_021060792.1	K13354	solute carrier family 25 (peroxisomal adenine nucleotide transporter), member 17
	XM_021037560.1	K12261	2-hydroxyacyl-CoA lyase 1 [EC:4.1.-.-]
	XM_021061876.1	K00477	phytanoyl-CoA hydroxylase [EC:1.14.11.18]
	XM_021059013.1	K00232	acyl-CoA oxidase [EC:1.3.3.6]
	XM_021058760.1	K05678	ATP-binding cassette, subfamily D (ALD), member 4
	XM_021042129.1	K17879	peroxisomal coenzyme A diphosphatase NUDT7 [EC:3.6.1.-]
	XM_021045017.1	K05940	carnitine O-octanoyltransferase [EC:2.3.1.137]
	XM_021042906.1	K01578	malonyl-CoA decarboxylase [EC:4.1.1.9]
	XM_021050619.1	K00803	alkyldihydroxyacetonephosphate synthase [EC:2.5.1.26]
	XM_021052515.1	K00031	isocitrate dehydrogenase [EC:1.1.1.42]
	XM_021053238.1	K01640	hydroxymethylglutaryl-CoA lyase [EC:4.1.3.4]
	XM_021041198.1	K11517	(S)-2-hydroxy-acid oxidase [EC:1.1.3.15]
	XM_021037189.1	K11187	peroxiredoxin 5, atypical 2-Cys peroxiredoxin [EC:1.11.1.15]
	XM_021047598.1	K04565	superoxide dismutase, Cu-Zn family [EC:1.15.1.1]
	XM_021040809.1	K04564	superoxide dismutase, Fe-Mn family [EC:1.15.1.1]
	XM_021039297.1	K00106	xanthine dehydrogenase/oxidase [EC:1.17.1.4 1.17.3.2]
	XM_021048242.1	K00106	xanthine dehydrogenase/oxidase [EC:1.17.1.4 1.17.3.2]
Endocytosis [PATH:ko04144]
	XM_021043472.1	K00889	1-phosphatidylinositol-4-phosphate 5-kinase [EC:2.7.1.68]
	XM_021041839.1	K04679	MAD, mothers against decapentaplegic interacting protein
	XM_021058775.1	K04679	MAD, mothers against decapentaplegic interacting protein
	XM_021058026.1	K05094	fibroblast growth factor receptor 3 [EC:2.7.10.1]
	XM_021036752.1	K21269	endophilin-B2
	XM_021048012.1	K12474	low density lipoprotein receptor adapter protein 1
	XM_021049425.1	K00910	beta-adrenergic-receptor kinase [EC:2.7.11.15]
	XM_021053118.1	K04439	beta-arrestin
	XM_021046030.1	K18465	WASH complex subunit 7
	XM_021041971.1	K18464	WASH complex subunit strumpellin
	XM_021038824.1	K10364	capping protein (actin filament) muscle Z-line, alpha
	XM_021042780.1	K10365	capping protein (actin filament) muscle Z-line, beta
	XM_021051696.1	K12183	ESCRT-I complex subunit TSG101
	XM_021037702.1	K12183	ESCRT-I complex subunit TSG101
	XM_021051261.1	K12189	ESCRT-II complex subunit VPS25
	XM_021044179.1	K12195	charged multivesicular body protein 6
	XM_021045926.1	K12194	charged multivesicular body protein 4
	XM_021057996.1	K12193	charged multivesicular body protein 3
	XM_021037306.1	K12196	vacuolar protein-sorting-associated protein 4
	XM_021041472.1	K12197	charged multivesicular body protein 1
	XM_021041205.1	K12200	programmed cell death 6-interacting protein
	XM_021060353.1	K19367	maspardin
	XM_021036236.1	K17920	sorting nexin-5/6/32
	XM_021049882.1	K13649	folate receptor
	XM_021056051.1	K06278	caveolin 1
	XM_021046736.1	K12481	rabenosyn-5
	XM_021058654.1	K12479	vacuolar protein sorting-associated protein 45
	XM_021038479.1	K07891	Ras-related protein Rab-22
	XM_021043216.1	K07901	Ras-related protein Rab-8A
	XM_021057521.1	K07876	Ras-related protein Rab-35
	XM_021037595.1	K10396	kinesin family member 5
	XM_021061655.1	K04237	partitioning defective protein 3
	XM_021042795.1	K06069	atypical protein kinase C iota type [EC:2.7.11.13]
	XM_021061337.1	K04393	cell division control protein 42
	XM_021038196.1	K12487	G protein-coupled receptor kinase interactor 2
	XM_021049658.1	K18439	Arf-GAP with Rho-GAP domain, ANK repeat and PH domain-containing protein 1
	XM_021040405.1	K12492	ADP-ribosylation factor GTPase-activating protein 1
	XM_021042982.1	K12494	PH and SEC7 domain-containing protein
	XM_021053764.1	K12495	IQ motif and SEC7 domain-containing protein
	XM_021041963.1	K18442	brefeldin A-inhibited guanine nucleotide-exchange protein
Genetic Information Processing
Basal transcription factors [PATH:ko03022]
	XM_021060482.1	K03122	transcription initiation factor TFIIA large subunit
	XM_021046355.1	K03132	transcription initiation factor TFIID subunit 7
	XM_021044255.1	K03130	transcription initiation factor TFIID subunit 5
	XM_021048329.1	K03129	transcription initiation factor TFIID subunit 4
	XM_021036733.1	K03126	transcription initiation factor TFIID subunit 12
	XM_021048644.1	K03135	transcription initiation factor TFIID subunit 11
	XM_021061429.1	K03136	transcription initiation factor TFIIE subunit alpha
	XM_021036291.1	K03137	transcription initiation factor TFIIE subunit beta
	XM_021051328.1	K03142	transcription initiation factor TFIIH subunit 2
	XM_021057506.1	K03143	transcription initiation factor TFIIH subunit 3
	XM_021041305.1	K10844	DNA excision repair protein ERCC-2 [EC:3.6.4.12]
	XM_021053616.1	K06634	cyclin H
RNA polymerase [PATH:ko03020]
	XM_021046472.1	K03010	DNA-directed RNA polymerase II subunit RPB2 [EC:2.7.7.6]
	XM_021059959.1	K03011	DNA-directed RNA polymerase II subunit RPB3
	XM_021060491.1	K03008	DNA-directed RNA polymerase II subunit RPB11
	XM_021058889.1	K03012	DNA-directed RNA polymerase II subunit RPB4
	XM_021040632.1	K03014	DNA-directed RNA polymerases I, II, and III subunit RPABC2
	XM_021038789.1	K03021	DNA-directed RNA polymerase III subunit RPC2 [EC:2.7.7.6]
	XM_021040927.1	K03018	DNA-directed RNA polymerase III subunit RPC1 [EC:2.7.7.6]
	XM_021044542.1	K03027	DNA-directed RNA polymerases I and III subunit RPAC1
	XM_021046655.1	K03026	DNA-directed RNA polymerase III subunit RPC4
	XM_021045142.1	K03022	DNA-directed RNA polymerase III subunit RPC8
	XM_021051956.1	K03024	DNA-directed RNA polymerase III subunit RPC7
	XM_021040249.1	K02999	DNA-directed RNA polymerase I subunit RPA1 [EC:2.7.7.6]
	XM_021047285.1	K03004	DNA-directed RNA polymerase I subunit RPA43
RNA degradation [PATH:ko03018]
	XM_021039916.1	K07573	exosome complex component CSL4
	XM_021046368.1	K12586	exosome complex component RRP43
	XM_021045039.1	K11600	exosome complex component RRP41
	XM_021059353.1	K03678	exosome complex component RRP45
	XM_021056024.1	K12585	exosome complex exonuclease DIS3/RRP44 [EC:3.1.13.-]
	XM_021038755.1	K12591	exosome complex exonuclease RRP6 [EC:3.1.13.-]
	XM_021038643.1	K12592	exosome complex protein LRP1
	XM_021056327.1	K12597	protein AIR1/2
	XM_021039062.1	K12598	ATP-dependent RNA helicase DOB1 [EC:3.6.4.13]
	XM_021050976.1	K12599	antiviral helicase SKI2 [EC:3.6.4.-]
	XM_021043458.1	K12602	WD repeat-containing protein 61
	XM_021054123.1	K12605	CCR4-NOT transcription complex subunit 2
	XM_021053490.1	K10643	CCR4-NOT transcription complex subunit 4 [EC:2.3.2.27]
	XM_021044884.1	K12606	CCR4-NOT transcription complex subunit 9
	XM_021042160.1	K12607	CCR4-NOT transcription complex subunit 10
	XM_021038541.1	K01148	poly(A)-specific ribonuclease [EC:3.1.13.4]
	XM_021058213.1	K12571	PAB-dependent poly(A)-specific ribonuclease subunit 2 [EC:3.1.13.4]
	XM_021048256.1	K12615	enhancer of mRNA-decapping protein 3
	XM_021051633.1	K12616	enhancer of mRNA-decapping protein 4
	XM_021054630.1	K12617	DNA topoisomerase 2-associated protein PAT1
	XM_021046934.1	K12620	U6 snRNA-associated Sm-like protein LSm1
	XM_021056871.1	K12621	U6 snRNA-associated Sm-like protein LSm2
	XM_021049105.1	K12625	U6 snRNA-associated Sm-like protein LSm6
	XM_021043459.1	K12626	U6 snRNA-associated Sm-like protein LSm7
	XM_021057956.1	K01689	enolase [EC:4.2.1.11]
	XM_021039712.1	K00850	6-phosphofructokinase 1 [EC:2.7.1.11]
Protein export [PATH:ko03060]
	XM_021038447.1	K03217	YidC/Oxa1 family membrane protein insertase
	XM_021044619.1	K09540	translocation protein SEC63
	XM_021061959.1	K09490	heat shock 70kDa protein 5
	XM_021039173.1	K03109	signal recognition particle subunit SRP9
	XM_021038596.1	K03104	signal recognition particle subunit SRP14
	XM_021036663.1	K03108	signal recognition particle subunit SRP72
	XM_021051619.1	K03107	signal recognition particle subunit SRP68
	XM_021051729.1	K13431	signal recognition particle receptor subunit alpha
	XM_021059147.1	K12947	signal peptidase complex subunit 2 [EC:3.4.-.-]
	XM_021054107.1	K12948	signal peptidase complex subunit 3 [EC:3.4.-.-]
	XM_021057683.1	K09647	mitochondrial inner membrane protease subunit 1 [EC:3.4.21.-]
RNA transport [PATH:ko03013]
	XM_021040339.1	K03537	ribonuclease P/MRP protein subunit POP5 [EC:3.1.26.5]
	XM_021043692.1	K14525	ribonucleases P/MRP protein subunit RPP25 [EC:3.1.26.5]
	XM_021049165.1	K14529	ribonuclease P protein subunit RPP14 [EC:3.1.26.5]
	XM_021061186.1	K14530	ribonucleases P/MRP protein subunit RPP40 [EC:3.1.26.5]
	XM_021059849.1	K14530	ribonucleases P/MRP protein subunit RPP40 [EC:3.1.26.5]
	XM_021039495.1	K00784	ribonuclease Z [EC:3.1.26.11]
	XM_021059009.1	K07936	GTP-binding nuclear protein Ran
	XM_021051528.1	K14288	exportin-T
	XM_021039245.1	K14290	exportin-1
	XM_021056329.1	K14291	phosphorylated adapter RNA export protein
	XM_021049160.1	K12882	nuclear cap-binding protein subunit 1
	XM_021055677.1	K12883	nuclear cap-binding protein subunit 2
	XM_021059192.1	K14292	trimethylguanosine synthase [EC:2.1.1.-]
	XM_021039758.1	K07562	nonsense-mediated mRNA decay protein 3
	XM_021060570.1	K14294	partner of Y14 and mago
	XM_021044699.1	K14297	nuclear pore complex protein Nup98-Nup96
	XM_021055238.1	K14297	nuclear pore complex protein Nup98-Nup96
	XM_021055229.1	K14297	nuclear pore complex protein Nup98-Nup96
	XM_021038132.1	K14298	mRNA export factor
	XM_021055250.1	K14301	nuclear pore complex protein Nup107
	XM_021056063.1	K14307	nucleoporin p58/p45
	XM_021037656.1	K14308	nuclear pore complex protein Nup54
	XM_021039667.1	K14311	nuclear pore complex protein Nup188
	XM_021048269.1	K14313	nuclear pore complex protein Nup53
	XM_021049846.1	K14314	nuclear pore complex protein Nup210
	XM_021037256.1	K14318	nuclear pore complex protein Nup88
	XM_021051954.1	K13129	survival motor neuron protein
	XM_021041072.1	K13131	ATP-dependent RNA helicase DDX20 [EC:3.6.4.13]
	XM_021054847.1	K13136	gem associated protein 8
	XM_021037921.1	K03246	translation initiation factor 3 subunit I
	XM_021061383.1	K03247	translation initiation factor 3 subunit H
	XM_021040013.1	K03242	translation initiation factor 2 subunit 3
	XM_021059180.1	K03239	translation initiation factor eIF-2B subunit alpha
	XM_021039115.1	K03754	translation initiation factor eIF-2B subunit beta
	XM_021039723.1	K03680	translation initiation factor eIF-2B subunit delta
	XM_021047061.1	K03240	translation initiation factor eIF-2B subunit epsilon
	XM_021048513.1	K03260	translation initiation factor 4G
	XM_021057419.1	K03258	translation initiation factor 4B
	XM_021056014.1	K05749	cytoplasmic FMR1 interacting protein
	XM_021051944.1	K12876	RNA-binding protein 8A
	XM_021043480.1	K12877	protein mago nashi
	XM_021038086.1	K13174	THO complex subunit 5
	XM_021043527.1	K13175	THO complex subunit 6
	XM_021047852.1	K14285	NTF2-related export protein 1/2
Non-homologous end-joining [PATH:ko03450]
	XM_021039471.1	K10884	ATP-dependent DNA helicase 2 subunit 1
	XM_021041650.1	K10885	ATP-dependent DNA helicase 2 subunit 2
	XM_021036972.1	K10887	DNA cross-link repair 1C protein [EC:3.1.-.-]
	XM_021043327.1	K06642	DNA-dependent protein kinase catalytic subunit [EC:2.7.11.1]
	XM_021042493.1	K03512	DNA polymerase lambda [EC:2.7.7.7 4.2.99.-]
	XM_021049891.1	K03513	DNA polymerase mu [EC:2.7.7.7]
	XM_021038578.1	K10980	non-homologous end-joining factor 1
	XM_021056378.1	K04799	flap endonuclease-1 [EC:3.-.-.-]
Spliceosome [PATH:ko03040]
	XM_021036868.1	K12816	pre-mRNA-processing factor 17
	XM_021037366.1	K11086	small nuclear ribonucleoprotein B and B'
	XM_021050134.1	K11088	small nuclear ribonucleoprotein D3
	XM_021038231.1	K11097	small nuclear ribonucleoprotein E
	XM_021056696.1	K11098	small nuclear ribonucleoprotein F
	XM_021044227.1	K11099	small nuclear ribonucleoprotein G
	XM_021038807.1	K11091	U1 small nuclear ribonucleoprotein A
	XM_021062155.1	K11092	U2 small nuclear ribonucleoprotein A'
	XM_021041737.1	K11092	U2 small nuclear ribonucleoprotein A'
	XM_021038822.1	K12826	splicing factor 3A subunit 2
	XM_021042057.1	K12830	splicing factor 3B subunit 3
	XM_021044778.1	K12831	splicing factor 3B subunit 4
	XM_021041641.1	K12833	pre-mRNA branch site protein p14
	XM_021057870.1	K12836	splicing factor U2AF 35 kDa subunit
	XM_021045800.1	K12837	splicing factor U2AF 65 kDa subunit
	XM_021057939.1	K12838	poly(U)-binding-splicing factor PUF60
	XM_021056871.1	K12621	U6 snRNA-associated Sm-like protein LSm2
	XM_021049105.1	K12625	U6 snRNA-associated Sm-like protein LSm6
	XM_021043459.1	K12626	U6 snRNA-associated Sm-like protein LSm7
	XM_021044352.1	K12843	U4/U6 small nuclear ribonucleoprotein PRP3
	XM_021050984.1	K12662	U4/U6 small nuclear ribonucleoprotein PRP4
	XM_021053609.1	K12844	U4/U6 small nuclear ribonucleoprotein PRP31
	XM_021055412.1	K12850	pre-mRNA-splicing factor 38B
	XM_021039530.1	K12852	116 kDa U5 small nuclear ribonucleoprotein component
	XM_021038880.1	K10599	pre-mRNA-processing factor 19 [EC:2.3.2.27]
	XM_021056609.1	K12860	pre-mRNA-splicing factor CDC5/CEF1
	XM_021047699.1	K12861	pre-mRNA-splicing factor SPF27
	XM_021046333.1	K12862	pleiotropic regulator 1
	XM_021053142.1	K12863	protein CWC15
	XM_021047340.1	K12866	WW domain-binding protein 11
	XM_021059620.1	K12867	pre-mRNA-splicing factor SYF1
	XM_021046821.1	K12869	crooked neck
	XM_021038606.1	K12870	pre-mRNA-splicing factor ISY1
	XM_021060362.1	K09564	peptidyl-prolyl isomerase E (cyclophilin E) [EC:5.2.1.8]
	XM_021049797.1	K12871	coiled-coil domain-containing protein 12
	XM_021038793.1	K12872	pre-mRNA-splicing factor RBM22/SLT11
	XM_021052645.1	K12873	bud site selection protein 31
	XM_021051944.1	K12876	RNA-binding protein 8A
	XM_021043480.1	K12877	protein mago nashi
	XM_021049160.1	K12882	nuclear cap-binding protein subunit 1
	XM_021055677.1	K12883	nuclear cap-binding protein subunit 2
	XM_021061194.1	K12741	heterogeneous nuclear ribonucleoprotein A1/A3
	XM_021041989.1	K12890	splicing factor, arginine/serine-rich 1
	XM_021054092.1	K12892	splicing factor, arginine/serine-rich 3
	XM_021038922.1	K12893	splicing factor, arginine/serine-rich 4/5/6
	XM_021056004.1	K12896	splicing factor, arginine/serine-rich 7
	XM_021039476.1	K12897	transformer-2 protein
	XM_021051833.1	K12900	FUS-interacting serine-arginine-rich protein 1
Ribosome biogenesis in eukaryotes [PATH:ko03008]
	XM_021059965.1	K03097	casein kinase II subunit alpha [EC:2.7.11.1]
	XM_021061375.1	K14546	U3 small nucleolar RNA-associated protein 5
	XM_021052138.1	K14548	U3 small nucleolar RNA-associated protein 4
	XM_021042587.1	K14549	U3 small nucleolar RNA-associated protein 15
	XM_021049458.1	K14552	NET1-associated nuclear protein 1 (U3 small nucleolar RNA-associated protein 17)
	XM_021037794.1	K14554	U3 small nucleolar RNA-associated protein 21
	XM_021052210.1	K14556	U3 small nucleolar RNA-associated protein 12
	XM_021043720.1	K14557	U3 small nucleolar RNA-associated protein 6
	XM_021046443.1	K14558	periodic tryptophan protein 2
	XM_021062142.1	K14560	U3 small nucleolar ribonucleoprotein protein IMP3
	XM_021042280.1	K14561	U3 small nucleolar ribonucleoprotein protein IMP4
	XM_021044040.1	K11129	H/ACA ribonucleoprotein complex subunit 2
	XM_021059174.1	K14568	rRNA small subunit pseudouridine methyltransferase Nep1 [EC:2.1.1.260]
	XM_021037818.1	K14521	N-acetyltransferase 10 [EC:2.3.1.-]
	XM_021040630.1	K11108	RNA 3'-terminal phosphate cyclase-like protein
	XM_021040339.1	K03537	ribonuclease P/MRP protein subunit POP5 [EC:3.1.26.5]
	XM_021043692.1	K14525	ribonucleases P/MRP protein subunit RPP25 [EC:3.1.26.5]
	XM_021061186.1	K14530	ribonucleases P/MRP protein subunit RPP40 [EC:3.1.26.5]
	XM_021059849.1	K14530	ribonucleases P/MRP protein subunit RPP40 [EC:3.1.26.5]
	XM_021046050.1	K14538	nuclear GTP-binding protein
	XM_021057318.1	K14571	ribosome biogenesis ATPase
	XM_021059009.1	K07936	GTP-binding nuclear protein Ran
	XM_021039245.1	K14290	exportin-1
	XM_021039758.1	K07562	nonsense-mediated mRNA decay protein 3
	XM_021047852.1	K14285	NTF2-related export protein 1/2
	XM_021048316.1	K03264	translation initiation factor 6
	XM_021059163.1	K14574	ribosome maturation protein SDO1
	XM_021047473.1	K14536	ribosome assembly protein 1 [EC:3.6.5.-]
	XM_021048693.1	K14539	large subunit GTPase 1 [EC:3.6.1.-]
	XM_021052188.1	K07179	RIO kinase 2 [EC:2.7.11.1]
Environmental Information Processing
Phosphatidylinositol signaling system [PATH:ko04070]
	XM_021044187.1	K21797	phosphatidylinositol 4-phosphatase [EC:3.1.3.-]
	XM_021057016.1	K21798	phosphatidylinositol 4-phosphatase [EC:3.1.3.-]
	XM_021043472.1	K00889	1-phosphatidylinositol-4-phosphate 5-kinase [EC:2.7.1.68]
	XM_021046864.1	K15909	phosphatidylinositol-3,4,5-trisphosphate 5-phosphatase 2 [EC:3.1.3.86]
	XM_021056056.1	K01109	inositol polyphosphate-4-phosphatase [EC:3.1.3.66]
	XM_021053549.1	K01108	myotubularin [EC:3.1.3.64 3.1.3.95]
	XM_021038152.1	K18082	myotubularin-related protein 3/4 [EC:3.1.3.48 3.1.3.64 3.1.3.95]
	XM_021058826.1	K00914	phosphatidylinositol 3-kinase [EC:2.7.1.137]
	XM_021038740.1	K00923	phosphatidylinositol-4-phosphate 3-kinase [EC:2.7.1.154]
	XM_021050317.1	K05858	phosphatidylinositol phospholipase C, beta [EC:3.1.4.11]
	XM_021050328.1	K05858	phosphatidylinositol phospholipase C, beta [EC:3.1.4.11]
	XM_021047016.1	K05857	phosphatidylinositol phospholipase C, delta [EC:3.1.4.11]
	XM_021050782.1	K01116	phosphatidylinositol phospholipase C, gamma-1 [EC:3.1.4.11]
	XM_021036295.1	K00911	1D-myo-inositol-triphosphate 3-kinase [EC:2.7.1.127]
	XM_021038666.1	K10572	inositol-pentakisphosphate 2-kinase [EC:2.7.1.158]
	XM_021050790.1	K01092	myo-inositol-1(or 4)-monophosphatase [EC:3.1.3.25]
	XM_021054023.1	K15759	inositol monophosphatase 3 [EC:3.1.3.25 3.1.3.7]
	XM_021047306.1	K00901	diacylglycerol kinase (ATP) [EC:2.7.1.107]
	XM_021047504.1	K02677	classical protein kinase C alpha type [EC:2.7.11.13]
	XM_021059715.1	K02183	calmodulin
	XM_021053573.1	K02183	calmodulin
